# Racial Disparities in the Genetic Landscape of Acute Myeloid Leukaemia from The Cancer Genome Atlas: Insights from a Bioinformatics Analysis

**DOI:** 10.1101/2023.11.06.565754

**Authors:** Panji Nkhoma, Kevin Dzobo, Doris Kafita, Geoffrey Kwenda, Sody Munsaka, Sinkala Musalula

## Abstract

Acute myeloid leukaemia (AML) is a heterogeneous disease with complex pathogenesis that affects hematopoietic stem cells. Ethnic and racial disparities have been reported to affect treatment and survival outcomes in AML patients. Here, we analysed clinical and transcriptomic data from The Cancer Genome Atlas (TCGA) to investigate potential differences in the genetic landscape of AML between African and European individuals. We found several differentially expressed mRNA transcripts between the AML of Africans and Europeans. Notably, AML in African patients exhibited enrichment for several pathways, including signalling by G-protein-coupled receptors, oncostatin M, and codeine and morphine metabolism. In contrast, AML in European patients showed enrichment for pathways related to the glial cell-line derived neurotrophic factor/rearranged during transfection signalling axis, gamma-aminobutyric acid receptor activation, and ligand-gated ion transport channels. Additionally, kinase enrichment analysis identified shared and distinct kinases in AML among Africans and Europeans: Africans showed an enrichment of cyclin-dependent kinases, while Europeans exhibited an enrichment of ULK2, CSNK2B, and CAMK1. Our study highlights the potential importance of considering race when evaluating the genetic landscape of AML, which may improve treatment strategies for this disease.
