## Supplementary File 3 for "Racial Disparities in the Genetic Landscape of Acute Myeloid Leukaemia from The Cancer Genome Atlas: Insights from a Bioinformatics Analysis"

### Sheet: Europeans
Kinase	Substrates in Input	Substrates in Database	Input Fraction	Database Fraction	Difference	P-value	Z-score	Combined Score	Substrates
MAPK14	26	461	0.247619	0.101699	0.14592	1.93818e-05	-2.44242	26.5031	AKT1;CSNK2A1;CSNK2A2;EWSR1;EZH2;SIRT1;NCOR1;MAX;SIN3A;ATRX;GTF3C1;CSNK2B;HIST1H3A;SMARCA5;POLA2;MLL;NCOA3;KDM2B;SMAD3;ESR1;KDM5A;CASP9;CASP3;RBL2;CREB1;MTA1
CSNK2A1	26	521	0.247619	0.114935	0.132684	0.000143999	-2.11781	18.7335	AKT1;CSNK2A1;NKX2-5;SNAI1;PAX3;SIRT1;PPP1R8;USP7;MAX;SP1;PIN4;ATRX;GTF3C1;HDAC2;HDAC3;HDAC1;CSNK2B;SETDB1;SMARCA4;SUZ12;CTNNB1;KDM1A;ESR1;CASP9;CREB1;TGS1
AKT1	16	256	0.152381	0.0564747	0.0959062	0.000344147	-2.24489	17.9017	PHB2;AKT1;SMARCC2;CSNK2A1;EZH2;HTT;PPP1CA;CTNNB1;EP300;DNMT1;SMAD3;ESR1;CASP9;CASP3;CREB1;GTF3C1
HIPK2	7	43	0.0666667	0.00948599	0.0571807	0.000111857	-1.8469	16.8036	CTBP2;EP300;NKX2-5;BTRC;UBE2I;CBX4;CREB1
WEE1	5	18	0.047619	0.00397088	0.0436482	0.000131455	-1.61043	14.3922	SMAD3;CSNK2A1;FBXW11;CASP3;BTRC
ABL1	10	151	0.0952381	0.0333113	0.0619268	0.00323055	-1.93185	11.0793	EP300;ESR1;CASP9;NCOA3;VAV1;DDB1;CREB1;MYOD1;RYBP;CTNNB1
CDK2	24	606	0.228571	0.133686	0.0948851	0.00611811	-1.82103	9.28087	CSNK2A1;EZH2;NCOR1;GTF2I;UBE2E3;TFCP2;SIN3A;ATRX;GTF3C1;SETDB1;SMARCA5;MLL;PPP1CA;EP300;SMAD3;ESR1;KDM5A;KDM5C;CASP9;HIST1H1A;RBL2;MYOD1;MTA1;REST
MAPK1	15	312	0.142857	0.0688286	0.0740286	0.00629178	-1.75758	8.90832	CSNK2A1;EWSR1;GATA4;HIST1H3A;NCOA3;VAV1;PPP1CA;EP300;GTF2I;SMAD3;ESR1;SP1;CASP9;RBL2;HDAC4
TAF1	5	42	0.047619	0.00926539	0.0383537	0.00389532	-1.54537	8.57366	GTF2B;TBP;RBL2;CREB1;EWSR1
ATR	6	63	0.0571429	0.0138981	0.0432448	0.0044055	-1.51352	8.2107	MLL;SMARCC2;CREB1;EWSR1;XRCC5;SP1
CAMK4	4	25	0.0380952	0.00551511	0.0325801	0.00381027	-1.38037	7.68874	HDAC4;HDAC5;EP300;CREB1
GSK3B	23	600	0.219048	0.132363	0.0866849	0.0106811	-1.59316	7.23181	CSNK2A1;PHC3;SNAI1;PAX3;SIRT1;NCOR1;UBE2E3;DNMT1;SIN3A;GTF3C1;HDAC4;SMARCC2;MLL;NCOA3;PPP1CA;CTNNB1;KDM2B;ESR1;KDM5A;CASP9;RBL2;CREB1;REST
CDK4	5	51	0.047619	0.0112508	0.0363682	0.00826293	-1.36517	6.54735	WDR77;RBL2;MYOD1;SMAD3;SETDB1
MAPKAPK3	3	9	0.0285714	0.00198544	0.026586	0.00213783	-1.04982	6.45428	PHC2;CBX4;BMI1
PRKD1	5	54	0.047619	0.0119126	0.0357064	0.0102676	-1.28119	5.86625	AKT1;CREB1;HDAC5;SNAI1;CTNNB1
PRKACA	16	395	0.152381	0.0871388	0.0652422	0.0213403	-1.18925	4.57523	ABCB1;GATA4;SNAI1;HTT;PPP1R8;WT1;HDAC5;NCOA3;CTNNB1;EP300;POU3F2;CBX3;ESR1;CASP9;HIST1H1A;CREB1
CSNK2A2	12	267	0.114286	0.0589014	0.0553843	0.0227453	-1.17718	4.45374	CSNK2B;XRCC5;PPP1R8;CTNNB1;MAX;CBX3;ESR1;SP1;PIN4;SIN3A;HDAC2;HDAC1
CHUK	6	90	0.0571429	0.0198544	0.0372885	0.0208954	-1.12799	4.3633	BTRC;NCOA3;UBE2E3;NCOR1;ESR1;CTNNB1
MAPKAPK2	4	40	0.0380952	0.00882418	0.0292711	0.0168153	-0.750995	3.06816	AKT1;PHC2;ESR1;CREB1
CSNK2B	4	43	0.0380952	0.00948599	0.0286092	0.0209871	-0.683398	2.64054	CSNK2A1;ESR1;CSNK2B;CTNNB1
PRKCZ	6	104	0.0571429	0.0229429	0.0342	0.0375412	-0.739179	2.42622	AKT1;CSNK2B;SP1;CASP9;CASP3;NCOA3
PRKCQ	4	45	0.0380952	0.0099272	0.028168	0.024092	-0.62083	2.31314	HIST1H3A;CASP3;AKT1;VAV1
ATM	8	177	0.0761905	0.039047	0.0371435	0.0571134	-0.512401	1.46686	AKT1;EP300;SMARCC2;EWSR1;XRCC5;SP1;CREB1;CTNNB1
MAPK8	11	275	0.104762	0.0606662	0.0440957	0.0571779	-0.463849	1.32735	SMARCC2;EWSR1;PHC3;NCOA3;SIRT1;CTNNB1;SMAD3;ESR1;SP1;KDM5C;REST
DYRK1A	3	22	0.0285714	0.0048533	0.0237181	0.01806	-0.310972	1.24826	SIRT1;CASP9;CREB1
TRIM28	3	21	0.0285714	0.00463269	0.0239387	0.0161538	-0.2768	1.14197	SETDB1;CBX3;ESR1
CSNK1E	7	148	0.0666667	0.0326495	0.0340172	0.060525	-0.338798	0.950225	DNMT1;MAX;ESR1;SNAI1;HDAC2;HDAC1;CTNNB1
IKBKE	4	60	0.0380952	0.0132363	0.024859	0.0559957	-0.106458	0.306863	BTRC;SKP1;HSPA8;ESR1
CAMK1	3	24	0.0285714	0.00529451	0.0232769	0.0222325	-0.0618259	0.235322	HDAC5;EP300;CREB1
MAPK3	10	251	0.0952381	0.0553717	0.0398664	0.0696406	0.00978066	-0.0260597	AKT1;EWSR1;GATA4;PPP1CA;GTF2I;ESR1;SP1;KDM5A;CASP9;HDAC4
MAP3K14	1	145	0.00952381	0.0319876	-0.0224638	0.966537	6.08981	-0.207274	HSPA8
CAMK2A	1	105	0.00952381	0.0231635	-0.0136397	0.914184	6.07678	-0.54523	CREB1
PRKCB	4	283	0.0380952	0.0624311	-0.0243358	0.898187	5.73742	-0.616068	AKT1;CTNNB1;RBL2;CREB1
PAK1	5	92	0.047619	0.0202956	0.0273234	0.0677786	0.246708	-0.664017	CSNK2A1;CSNK2A2;HIST1H3A;ESR1;SNAI1
LCK	2	161	0.0190476	0.0355173	-0.0164697	0.890048	6.23091	-0.725776	ESR1;VAV1
SYK	1	85	0.00952381	0.0187514	-0.00922757	0.863006	6.77503	-0.998186	VAV1
HCK	1	77	0.00952381	0.0169865	-0.00746273	0.834918	6.49811	-1.1724	VAV1
PKN1	3	30	0.0285714	0.00661813	0.0219533	0.0376307	0.365457	-1.19868	HDAC5;HIST1H3A;CASP3
BMPR1B	1	77	0.00952381	0.0169865	-0.00746273	0.834918	6.92891	-1.25013	DCAF7
PRKCE	1	70	0.00952381	0.0154423	-0.0059185	0.805707	6.30529	-1.36216	CREB1
MAPK9	3	162	0.0285714	0.0357379	-0.00716649	0.729017	5.6177	-1.77552	DNMT1;SMAD3;CTNNB1
ERBB3	1	61	0.00952381	0.0134569	-0.00393306	0.76052	6.56829	-1.79809	VAV1
MAP3K1	6	139	0.0571429	0.030664	0.0264788	0.109395	0.826273	-1.82837	DCAF7;UBC;HSPA8;UBE2I;ESR1;DDB1
RPS6KA5	3	37	0.0285714	0.00816236	0.0204091	0.0608923	0.670735	-1.87715	HIST1H3A;EP300;CREB1
SGK1	4	76	0.0380952	0.0167659	0.0213293	0.106576	0.891208	-1.99532	CREB1;HTT;PPP1R8;CTNNB1
SRC	7	346	0.0666667	0.0763291	-0.00966248	0.698045	5.81806	-2.09143	AKT1;EWSR1;VAV1;CTNNB1;GTF2I;ESR1;SMARCE1
EGFR	5	247	0.047619	0.0544893	-0.00687025	0.683378	5.54272	-2.11016	HIST1H3A;VAV1;HTT;CTNNB1;ESR1
CSNK1A1	2	99	0.0190476	0.0218398	-0.00279222	0.672713	5.5125	-2.18536	CREB1;CTNNB1
MET	3	38	0.0285714	0.00838297	0.0201885	0.0646569	0.800647	-2.1927	CASP3;VAV1;CTNNB1
TRIM24	2	95	0.0190476	0.0209574	-0.0019098	0.650854	5.37929	-2.31025	CBX3;ESR1
RPS6KA3	12	365	0.114286	0.0805206	0.0337651	0.142679	1.18949	-2.31613	SMARCC2;ABCB1;HIST1H3A;PPP1R8;WT1;SMAD3;ESR1;CASP9;RBL2;CREB1;GTF3C1;HDAC4
RIPK1	1	54	0.00952381	0.0119126	-0.00238883	0.718306	7.33984	-2.42845	HSPA8
TGFBR2	3	37	0.0285714	0.00816236	0.0204091	0.0608923	0.868789	-2.43144	SMAD3;PPP1CA;CTNNB1
ZAP70	1	51	0.00952381	0.0112508	-0.00172702	0.698032	7.01451	-2.52165	VAV1
CDK1	17	567	0.161905	0.125083	0.036822	0.163799	1.4256	-2.57907	CSNK2A1;PHC3;EZH2;SETD8;NINL;SIRT1;DNMT1;SMARCC2;CSNK2B;MLL;NCOA3;PPP1CA;ESR1;KDM5A;CASP9;HIST1H1A;MYOD1
BCR	1	48	0.00952381	0.010589	-0.0010652	0.676313	6.85246	-2.67999	VAV1
INSR	4	175	0.0380952	0.0386058	-0.000510542	0.582981	4.97171	-2.68273	ZBTB33;PHB;VAV1;PPP1R8
PRKCA	11	487	0.104762	0.107434	-0.00267247	0.582544	4.96527	-2.68298	AKT1;EWSR1;ABCB1;XRCC5;SMARCA5;EP300;SMAD3;ESR1;HIST1H1A;RBL2;MYOD1
RAF1	4	84	0.0380952	0.0185308	0.0195645	0.137599	1.37248	-2.72219	VAV1;RBL2;PHB;HSPA8
MAP2K1	3	39	0.0285714	0.00860357	0.0199679	0.0685268	1.01823	-2.72939	CASP9;EP300;MYOD1
PAK2	1	48	0.00952381	0.010589	-0.0010652	0.676313	7.01883	-2.74506	CASP3
PDPK1	1	48	0.00952381	0.010589	-0.0010652	0.676313	7.21219	-2.82068	AKT1
AURKB	3	43	0.0285714	0.00948599	0.0190854	0.085019	1.14557	-2.8237	CENPA;HIST1H3A;NINL
EIF2AK2	3	42	0.0285714	0.00926539	0.019306	0.0807481	1.13376	-2.85301	HTT;CASP3;PPP1CA
PRKACB	5	120	0.047619	0.0264725	0.0211465	0.152281	1.53434	-2.88768	GTF2I;SMAD3;CBX3;RBL2;PPP1R8
CSK	1	47	0.00952381	0.0103684	-0.0008446	0.668735	7.30197	-2.93807	CTNNB1
AKT2	3	41	0.0285714	0.00904478	0.0195266	0.0765744	1.15247	-2.96127	AKT1;ESR1;CTNNB1
MAPK10	3	121	0.0285714	0.0266931	0.00187829	0.537033	4.88199	-3.03512	MYOD1;GTF3C1;BCOR
CSNK1D	4	85	0.0380952	0.0187514	0.0193439	0.141712	1.65539	-3.23455	AKT1;NCOA3;DNMT1;CTNNB1
TGFBR1	6	166	0.0571429	0.0366203	0.0205225	0.193276	1.99914	-3.28586	UBE2E3;WDR61;SMAD3;SMURF2;PPP1CA;CTNNB1
AURKA	3	51	0.0285714	0.0112508	0.0173206	0.122413	1.58828	-3.33596	CENPA;HIST1H3A;PPP1CA
RPS6KB1	3	48	0.0285714	0.010589	0.0179824	0.107753	1.50707	-3.35762	AKT1;CSNK2B;ESR1
PRKG1	3	114	0.0285714	0.0251489	0.00342252	0.497597	4.82235	-3.36583	GTF2I;CREB1;CENPA
ERBB2	5	125	0.047619	0.0275756	0.0200435	0.17069	1.92922	-3.41067	ESR1;NCOA3;VAV1;NCOR1;CTNNB1
PRKDC	6	227	0.0571429	0.0500772	0.00706565	0.433827	4.14545	-3.4619	AKT1;PHC2;XRCC5;SP1;CASP3;GTF3C1
MAP3K3	5	193	0.047619	0.0425767	0.00504239	0.467552	4.59586	-3.49398	SMARCC2;DDB1;PPP1CA;UBC;HSPA8
CDK5	3	103	0.0285714	0.0227223	0.00584917	0.432566	4.33155	-3.62993	HTT;PPP1CA;CTNNB1
FYN	7	216	0.0666667	0.0476506	0.0190161	0.23968	2.56098	-3.65824	CSNK2A1;VAV1;CTNNB1;GTF2I;ZBTB33;MAX;CASP3
JAK2	4	92	0.0380952	0.0202956	0.0177996	0.171818	2.13028	-3.7521	GTF2I;VAV1;HIST1H3A;HSPA8
IGF1R	4	144	0.0380952	0.031767	0.0063282	0.432863	4.48225	-3.75314	GTF2I;UBC;ESR1;VAV1
CHEK2	1	41	0.00952381	0.00904478	0.000479027	0.619434	7.87961	-3.77394	HIST1H1C
PTK2B	2	70	0.0190476	0.0154423	0.00360531	0.48855	5.28926	-3.78876	VAV1;EWSR1
PLK1	4	92	0.0380952	0.0202956	0.0177996	0.171818	2.22705	-3.92255	YY1;NINL;PSMB6;CTNNB1
RET	1	40	0.00952381	0.00882418	0.000699631	0.610538	7.99379	-3.94425	AKT1
MAP3K7	4	102	0.0380952	0.0225017	0.0155936	0.218233	2.60156	-3.96007	HSPA8;SMAD3;HDAC4;HDAC5
PRKCD	5	146	0.047619	0.0322083	0.0154108	0.256091	2.92284	-3.98156	EP300;TBL1XR1;HIST1H3A;HDAC5;PPP1CA
ACVR1	2	70	0.0190476	0.0154423	0.00360531	0.48855	5.56773	-3.98824	UBE2E3;WDR61
LYN	5	144	0.047619	0.031767	0.015852	0.2475	2.9024	-4.05276	CSNK2A1;CSNK2B;CASP9;CASP3;PPP1R8
EPHB2	1	38	0.00952381	0.00838297	0.00114084	0.592124	8.02465	-4.20523	GTF2I
RIPK3	3	95	0.0285714	0.0209574	0.00761401	0.383501	4.43968	-4.25504	WDR61;UBC;HSPA8
BTK	3	59	0.0285714	0.0130157	0.0155558	0.164682	2.36024	-4.25724	GTF2I;VAV1;EWSR1
MTOR	3	86	0.0285714	0.018972	0.00959945	0.327356	4.15676	-4.64188	EHMT2;AKT1;DNMT1
IKBKB	3	87	0.0285714	0.0191926	0.00937884	0.333614	4.25711	-4.67333	NCOA3;HSPA8;CTNNB1
RPS6KA1	3	75	0.0285714	0.0165453	0.0120261	0.258924	3.57769	-4.83425	KDM2B;CREB1;ESR1
TBK1	2	59	0.0190476	0.0130157	0.00603196	0.403927	5.40828	-4.90271	AKT1;HSPA8
TSSK4	2	3	0.0190476	0.000661813	0.0183858	0.00485564	0.923615	-4.92066	CREB1;SMURF2
MAP3K8	2	54	0.0190476	0.0119126	0.00713498	0.363347	5.31355	-5.37943	CREB1;HSPA8
CAMK2B	1	32	0.00952381	0.00705934	0.00246447	0.53155	8.84495	-5.58964	CREB1
GSK3A	2	44	0.0190476	0.0097066	0.00934102	0.279658	4.50725	-5.74308	CREB1;CTNNB1
PDK1	1	31	0.00952381	0.00683874	0.00268507	0.520622	8.84606	-5.7741	AKT1
KDR	2	42	0.0190476	0.00926539	0.00978223	0.262731	4.41272	-5.89815	ANXA5;CTNNB1
RIPK2	2	48	0.0190476	0.010589	0.00845861	0.313409	5.12697	-5.94855	HSPA8;UBE2I
FGFR3	2	44	0.0190476	0.0097066	0.00934102	0.279658	4.80107	-6.11747	GTF3C1;POLA2
NEK6	2	15	0.0190476	0.00330907	0.0157386	0.0553581	2.1224	-6.14207	SMURF2;RBL2
SGK3	2	13	0.0190476	0.00286786	0.0161798	0.0440031	1.98735	-6.20749	HTT;CREB1
MELK	2	14	0.0190476	0.00308846	0.0159592	0.0495614	2.08762	-6.27236	SMAD3;PPP1R8
DYRK1B	2	15	0.0190476	0.00330907	0.0157386	0.0553581	2.19494	-6.35199	HDAC5;DCAF7
TYK2	2	30	0.0190476	0.00661813	0.0124295	0.162845	3.58618	-6.50876	XRCC5;VAV1
STK11	1	32	0.00952381	0.00705934	0.00246447	0.53155	10.3098	-6.51539	SMARCA4
CAMK2G	2	40	0.0190476	0.00882418	0.0102234	0.245815	4.66453	-6.54515	SMAD3;CREB1
PRKAA1	2	41	0.0190476	0.00904478	0.0100028	0.254269	4.79441	-6.56529	HDAC5;EP300
TNK2	1	27	0.00952381	0.00595632	0.00356749	0.474326	8.82066	-6.57897	AKT1
ROCK1	2	44	0.0190476	0.0097066	0.00934102	0.279658	5.32724	-6.7879	HIST1H3A;CASP3
CDK9	2	38	0.0190476	0.00838297	0.0106646	0.228947	4.66506	-6.87753	HIST1H1A;SMAD3
TEC	1	25	0.00952381	0.00551511	0.0040087	0.449545	8.68468	-6.94357	VAV1
PKD1	2	27	0.0190476	0.00595632	0.0130913	0.139081	3.52417	-6.95211	ATF7IP;CTNNB1
MAPK11	2	27	0.0190476	0.00595632	0.0130913	0.139081	3.53852	-6.98043	HDAC3;EWSR1
HIPK3	2	26	0.0190476	0.00573572	0.0133119	0.131344	3.4764	-7.05687	MBD1;TOX4
CDK6	2	25	0.0190476	0.00551511	0.0135325	0.123712	3.43834	-7.18544	RBL2;CTNNB1
CHEK1	2	35	0.0190476	0.00772116	0.0113265	0.203829	4.53197	-7.208	CUL4A;CSNK2B
SGK2	2	10	0.0190476	0.00220604	0.0168416	0.0289003	2.03681	-7.21824	CREB1;HTT
PRKD2	2	27	0.0190476	0.00595632	0.0130913	0.139081	3.67934	-7.25822	HDAC5;MTF2
CAMK2D	2	35	0.0190476	0.00772116	0.0113265	0.203829	4.58703	-7.29556	HDAC4;CREB1
MAP4K1	1	25	0.00952381	0.00551511	0.0040087	0.449545	9.36193	-7.48504	CASP3
PTK6	2	12	0.0190476	0.00264725	0.0164004	0.0386971	2.31932	-7.5424	AKT1;CTNNB1
PIM1	2	27	0.0190476	0.00595632	0.0130913	0.139081	3.86857	-7.63152	HIST1H3A;CBX3
ILK	2	25	0.0190476	0.00551511	0.0135325	0.123712	3.68671	-7.70449	CASP9;AKT1
RPS6KA2	2	21	0.0190476	0.00463269	0.0144149	0.0944269	3.35233	-7.91126	ESR1;CREB1
FLT1	1	23	0.00952381	0.0050739	0.00444991	0.423607	9.21626	-7.9163	CTNNB1
CDK7	2	31	0.0190476	0.00683874	0.0122089	0.170923	4.49885	-7.9474	PCGF6;ESR1
CDK3	2	30	0.0190476	0.00661813	0.0124295	0.162845	4.45303	-8.08206	TFDP1;TFCP2
MARK2	2	17	0.0190476	0.00375028	0.0152973	0.0676138	3.02111	-8.13869	HDAC4;HDAC5
SRPK1	1	24	0.00952381	0.00529451	0.0042293	0.436724	9.91993	-8.21821	CSNK2B
TRIB3	2	16	0.0190476	0.00352967	0.0155179	0.0613799	2.95495	-8.2463	SETDB1;AKT1
MAP3K10	2	21	0.0190476	0.00463269	0.0144149	0.0944269	3.53294	-8.33748	HTT;PHB
TLK1	2	10	0.0190476	0.00220604	0.0168416	0.0289003	2.35604	-8.34957	HIST1H3A;HIST1H1A
ARAF	1	24	0.00952381	0.00529451	0.0042293	0.436724	10.1506	-8.4093	CSNK2B
PKN2	2	9	0.0190476	0.00198544	0.0170622	0.0244399	2.33107	-8.65184	CASP3;AKT1
DAPK3	1	23	0.00952381	0.0050739	0.00444991	0.423607	10.1268	-8.69844	HIST1H3A
FGR	1	22	0.00952381	0.0048533	0.00467051	0.410188	10.0721	-8.97564	CSNK2A1
TRRAP	2	11	0.0190476	0.00242665	0.016621	0.0336578	2.68926	-9.12066	MAX;ESR1
CSNK1G1	1	24	0.00952381	0.00529451	0.0042293	0.436724	11.03	-9.13787	CTNNB1
MAP2K3	1	20	0.00952381	0.00441209	0.00511172	0.382414	9.62854	-9.25545	SMAD3
ULK2	2	6	0.0190476	0.00132363	0.017724	0.0130046	2.18204	-9.47542	POLA2;SETDB1
BRD2	2	7	0.0190476	0.00154423	0.0175034	0.0164752	2.44034	-10.0198	KDM5A;RBL2
DYRK3	2	4	0.0190476	0.000882418	0.0181652	0.00717614	2.22619	-10.9907	CREB1;SIRT1
STK4	1	18	0.00952381	0.00397088	0.00555293	0.353345	10.7781	-11.2125	CASP3
PBK	1	18	0.00952381	0.00397088	0.00555293	0.353345	11.4718	-11.9342	HIST1H3A
NEK1	1	18	0.00952381	0.00397088	0.00555293	0.353345	12.0203	-12.5049	ATRX
FER	1	16	0.00952381	0.00352967	0.00599414	0.322922	11.147	-12.5999	CTNNB1
BMPR1A	1	17	0.00952381	0.00375028	0.00577353	0.338307	12.3101	-13.3417	ZMYND11
PRKAA2	1	17	0.00952381	0.00375028	0.00577353	0.338307	12.6018	-13.6579	HDAC5
PRKG2	1	17	0.00952381	0.00375028	0.00577353	0.338307	12.82	-13.8944	CREB1
CSNK1G2	1	15	0.00952381	0.00330907	0.00621474	0.307183	12.5389	-14.7998	CTNNB1
CDK11B	1	15	0.00952381	0.00330907	0.00621474	0.307183	12.8779	-15.2	CASP3
BUB1B	1	14	0.00952381	0.00308846	0.00643535	0.291081	12.675	-15.6429	HDAC1
NEK2	1	11	0.00952381	0.00242665	0.00709716	0.24052	11.159	-15.9011	PPP1CA
BUB1	1	14	0.00952381	0.00308846	0.00643535	0.291081	13.0359	-16.0883	HDAC1
DMPK	1	15	0.00952381	0.00330907	0.00621474	0.307183	13.711	-16.1833	SP1
MAP2K2	1	15	0.00952381	0.00330907	0.00621474	0.307183	14.0359	-16.5668	CASP9
CDK8	1	15	0.00952381	0.00330907	0.00621474	0.307183	14.1234	-16.6701	SMAD3
MKNK2	1	9	0.00952381	0.00198544	0.00753837	0.204845	11.7135	-18.5717	ESR1
BMX	1	14	0.00952381	0.00308846	0.00643535	0.291081	15.053	-18.5777	CASP3
CSNK1G3	1	11	0.00952381	0.00242665	0.00709716	0.24052	13.4964	-19.2317	CTNNB1
STK3	1	10	0.00952381	0.00220604	0.00731776	0.222885	12.8931	-19.3539	CASP3
FLT4	1	12	0.00952381	0.00264725	0.00687656	0.257759	14.4204	-19.5501	ATF7IP
CAMKK1	1	11	0.00952381	0.00242665	0.00709716	0.24052	13.8229	-19.697	AKT1
RPS6KA4	1	10	0.00952381	0.00220604	0.00731776	0.222885	13.2364	-19.8692	CREB1
CSNK1A1L	1	12	0.00952381	0.00264725	0.00687656	0.257759	14.8317	-20.1079	CTNNB1
MOS	1	9	0.00952381	0.00198544	0.00753837	0.204845	12.9437	-20.5224	MYOD1
PDK2	1	11	0.00952381	0.00242665	0.00709716	0.24052	14.5488	-20.7314	HTT
HSPB8	1	12	0.00952381	0.00264725	0.00687656	0.257759	15.7533	-21.3573	CSNK2A1
MATK	1	9	0.00952381	0.00198544	0.00753837	0.204845	14.077	-22.3192	EWSR1
GAK	1	11	0.00952381	0.00242665	0.00709716	0.24052	16.3651	-23.3195	HSPA8
MLTK	1	9	0.00952381	0.00198544	0.00753837	0.204845	14.8677	-23.5727	HIST1H3A
VRK1	1	8	0.00952381	0.00176484	0.00775897	0.186389	14.2197	-23.8879	HIST1H3A
EIF2AK4	1	6	0.00952381	0.00132363	0.00820018	0.148197	12.7665	-24.3739	EWSR1
HIPK1	1	8	0.00952381	0.00176484	0.00775897	0.186389	14.5592	-24.4582	NKX2-5
AURKC	1	4	0.00952381	0.000882418	0.00864139	0.108229	11.5965	-25.7849	HIST1H3A
KALRN	1	8	0.00952381	0.00176484	0.00775897	0.186389	15.9968	-26.8733	SUMO2
STK24	1	6	0.00952381	0.00132363	0.00820018	0.148197	14.6433	-27.9572	CASP3
PRKD3	1	7	0.00952381	0.00154423	0.00797958	0.16751	16.3119	-29.1447	HDAC5
MERTK	1	7	0.00952381	0.00154423	0.00797958	0.16751	16.3486	-29.2103	VAV1
CAMKK2	1	6	0.00952381	0.00132363	0.00820018	0.148197	15.3836	-29.3705	AKT1
TSSK6	1	3	0.00952381	0.000661813	0.008862	0.0875546	12.3678	-30.1216	HSPA8
GSG2	1	1	0.00952381	0.000220604	0.00930321	0.0447704	10.1513	-31.532	HIST1H3A
CDK20	1	5	0.00952381	0.00110302	0.00842079	0.12844	15.7449	-32.3131	CSNK2B
CAMK1D	1	4	0.00952381	0.000882418	0.00864139	0.108229	14.8216	-32.956	EP300
EPHA1	1	3	0.00952381	0.000661813	0.008862	0.0875546	17.3432	-42.2392	SMURF2
PAK6	1	3	0.00952381	0.000661813	0.008862	0.0875546	17.5725	-42.7976	ESR1
NEK3	1	5	0.00952381	0.00110302	0.00842079	0.12844	22.1721	-45.5036	VAV1
CAMK1G	1	3	0.00952381	0.000661813	0.008862	0.0875546	19.3823	-47.2055	EP300
NPR 1.00	1	4	0.00952381	0.000882418	0.00864139	0.108229	21.9475	-48.8003	ATF7IP
TAF1L	1	1	0.00952381	0.000220604	0.00930321	0.0447704	22.5974	-70.1924	TBP
STK40	1	3	0.00952381	0.000661813	0.008862	0.0875546	33	-80.3713	POLA2
PIKFYVE	1	2	0.00952381	0.000441209	0.0090826	0.0664052	30.7009	-83.2602	AKT1
SLK	1	2	0.00952381	0.000441209	0.0090826	0.0664052	67.8823	-184.095	CASP3

### Sheet: Africans
Kinase	Substrates in Input	Substrates in Database	Input Fraction	Database Fraction	Difference	P-value	Z-score	Combined Score	Substrates
MAPK1	33	312	0.317308	0.0688286	0.248479	1.44814e-13	-2.2592	66.7896	RB1;ATF2;MYC;MED1;AR;EWSR1;HIF1A;JUN;CREBBP;FOS;VAV1;NR5A1;RELA;PAK1;CDX2;PPP1CA;EP300;GTF2I;RAF1;FOXO3;FOXO1;SMAD2;SMAD1;SMAD4;SMAD3;ESR1;SP1;GSK3B;HSP90AA1;RBL1;CEBPA;CEBPB;MAPK1
AKT1	25	256	0.240385	0.0564747	0.18391	1.23632e-09	-2.37698	48.7545	SOX2;AKT1;SMARCC1;AR;PRKDC;CREBBP;EZH2;BRCA1;PAK1;PPP1CA;CTNNB1;EP300;PIAS2;RAF1;DNMT1;FOXO3;FOXO1;SMAD2;SMAD4;SMAD3;ESR1;GSK3B;GSK3A;HSP90AA1;CREB1
MAPK3	23	251	0.221154	0.0553717	0.165782	2.00467e-08	-2.1817	38.6711	ATF2;MYC;AKT1;MED1;AR;EWSR1;HIF1A;JUN;SNW1;FOS;NR5A1;PPP1CA;GTF2I;RAF1;FOXO3;SMAD2;SMAD4;ESR1;SP1;KDM5A;GSK3B;CEBPA;CEBPB
MAPK14	30	461	0.288462	0.101699	0.186763	1.5143e-07	-2.22415	34.9262	RB1;ATF2;MYC;AKT1;MED1;DAXX;AR;EWSR1;JUN;EZH2;FOS;SIRT1;GTF2F1;SQSTM1;MAX;FOXO1;STUB1;SMARCC1;SNW1;HNF4A;NR5A1;RELA;PAK1;CDX2;SMAD3;ESR1;KDM5A;CREB1;RBL1;MAPK1
GSK3B	35	600	0.336538	0.132363	0.204176	1.29668e-07	-2.13471	33.8529	RB1;MYC;DAXX;AR;JUN;MED14;PAX3;SIRT1;GTF2F1;SQSTM1;DNMT1;FOXO1;SNRNP70;CEBPA;CEBPB;KLF5;STUB1;KAT5;SMARCC1;SNW1;BRCA1;NR5A1;RELA;PAK1;CDX2;PPP1CA;CTNNB1;SMAD2;SMAD1;SMAD4;ESR1;KDM5A;GSK3B;CREB1;RBL1
CSNK2A1	32	521	0.307692	0.114935	0.192757	1.81551e-07	-1.99614	30.9836	ATF2;MYC;AKT1;DAXX;HIF1A;CREBBP;JUN;PAX3;FOS;SIRT1;GTF2F1;PIAS1;MAX;SP1;CDK1;HSP90AA1;HDAC2;HDAC3;HDAC1;CCNH;XRCC6;SMARCA2;SMARCA4;BRCA1;RELA;PAK1;SUZ12;CTNNB1;ESR1;YWHAQ;CREB1;MAPK1
CDK2	34	606	0.326923	0.133686	0.193237	5.22155e-07	-1.9442	28.1235	RB1;ATF2;MYC;MED1;DAXX;CREBBP;JUN;EZH2;FOS;GTF2I;GTF2F1;SQSTM1;FOXO1;SNRNP70;CEBPA;CEBPB;CCNH;SKP2;SMARCC1;XRCC6;SNW1;BRCA1;PAK1;CDX2;PPP1CA;EP300;SMAD2;SMAD4;SMAD3;POU2F1;ESR1;KDM5A;HIST1H1A;RBL1
TAF1	10	42	0.0961538	0.00926539	0.0868885	1.50387e-07	-1.76949	27.7987	RB1;GTF2B;RELA;JUN;TBP;FOS;GTF2F1;RBL1;CREB1;EWSR1
HIPK2	10	43	0.0961538	0.00948599	0.0866679	1.81933e-07	-1.52427	23.6561	SUMO1;EP300;SMAD2;SMAD1;CREBBP;DAXX;UBE2I;PAX6;KAT2B;CREB1
ATM	15	177	0.144231	0.039047	0.105184	1.92866e-05	-1.81576	19.712	ATF2;KAT5;AKT1;EP300;MED1;EWSR1;PRKDC;HIF1A;JUN;XRCC5;SP1;BRCA1;HSP90AA1;CREB1;CTNNB1
CDK7	8	31	0.0769231	0.00683874	0.0700843	1.68998e-06	-1.26775	16.8494	CCNH;BRCA1;SMAD1;POU2F1;ESR1;NR5A1;AR;CDK1
PRKCD	13	146	0.125	0.0322083	0.0927917	4.52571e-05	-1.61668	16.1719	ACTB;EP300;RAF1;PRKDC;CREBBP;GSK3B;GSK3A;ITGB7;HSP90AA1;PAK1;MAPK1;PPP1CA;KLF5
CSNK2A2	18	267	0.173077	0.0589014	0.114176	4.88396e-05	-1.61617	16.0436	ATF2;CCNH;MYC;CREBBP;JUN;XRCC5;FOS;RELA;PAK1;CTNNB1;MAX;MDN1;ESR1;SP1;CDK1;HSP90AA1;HDAC2;HDAC1
CDK9	8	38	0.0769231	0.00838297	0.0685401	6.29376e-06	-1.29296	15.4844	RB1;RELA;SKP2;HIST1H1A;SMAD1;SMAD3;CDK9;AR
CDK1	28	567	0.269231	0.125083	0.144148	7.35464e-05	-1.58685	15.103	RB1;MYC;MED1;AR;PRDX1;EZH2;SETD8;SIRT1;MYBBP1A;SQSTM1;DNMT1;FOXO1;CDK1;SNRNP70;CEBPA;CEBPB;STUB1;KAT5;SMARCC1;SNW1;BRCA1;NR5A1;PAK1;PPP1CA;POU2F1;ESR1;KDM5A;HIST1H1A
CDK4	8	51	0.0769231	0.0112508	0.0656722	4.20218e-05	-1.41858	14.2955	RB1;BRCA1;MYC;WDR77;RBL1;CEBPA;SMAD2;SMAD3
MAPK8	17	275	0.163462	0.0606662	0.102795	0.000221712	-1.43013	12.0333	ATF2;MYC;AR;EWSR1;PRKDC;JUN;XRCC6;SIRT1;CTNNB1;SMAD2;SMAD4;SMAD3;ESR1;SP1;SNRNP70;CEBPB;MAPK1
GSK3A	7	44	0.0673077	0.0097066	0.0576011	0.000119941	-1.00603	9.08293	CEBPA;GSK3A;FOXO1;MYC;JUN;CREB1;CTNNB1
CHUK	9	90	0.0865385	0.0198544	0.0666841	0.000328011	-1.03703	8.31952	ACTB;MYC;HSP90AA1;PIAS1;FOXO3;RELA;CREBBP;ESR1;CTNNB1
ABL1	11	151	0.105769	0.0333113	0.072458	0.000901403	-0.794574	5.5712	RB1;EP300;JUN;XRCC6;ESR1;BRCA1;YWHAQ;VAV1;CREB1;CEBPB;CTNNB1
PRKCZ	9	104	0.0865385	0.0229429	0.0635956	0.000872009	-0.78392	5.52249	AKT1;RAF1;SQSTM1;CREBBP;SP1;GSK3B;GSK3A;RELA;MAPK1
SGK3	5	13	0.0480769	0.00286786	0.0452091	3.50082e-05	-0.480235	4.92717	GSK3B;GSK3A;FOXO3;FOXO1;CREB1
CHEK1	6	35	0.0576923	0.00772116	0.0499712	0.000261852	-0.564537	4.65615	RB1;RELA;UBB;SMAD4;XRCC6;HSP90AA1
RPS6KA5	6	37	0.0576923	0.00816236	0.0495299	0.000342373	-0.576007	4.59631	ATF2;CEBPB;RELA;EP300;CREBBP;CREB1
MAP2K1	6	39	0.0576923	0.00860357	0.0490887	0.000441117	-0.586227	4.52931	GSK3B;PAK1;MYC;MAPK1;EP300;RAF1
IKBKB	8	87	0.0769231	0.0191926	0.0577305	0.00118294	-0.586733	3.95443	ACTB;HSP90AA1;SMARCC1;FOS;FOXO3;RELA;UBB;CTNNB1
MAP3K1	10	139	0.0961538	0.030664	0.0654898	0.00169785	-0.533424	3.40239	ACTB;RAF1;UBB;UBC;UBE2I;ESR1;HSP90AA1;MAPK1;RPS27A;USP9X
ATR	7	63	0.0673077	0.0138981	0.0534096	0.000876098	-0.439781	3.09608	BRCA1;DAXX;CREB1;EWSR1;PRKDC;XRCC5;SP1
RPS6KA2	5	21	0.0480769	0.00463269	0.0434442	0.000232976	-0.30726	2.5701	GSK3B;FOS;ESR1;CREB1;MAPK1
RIPK3	8	95	0.0769231	0.0209574	0.0559657	0.00199622	-0.300946	1.87083	ACTB;RUVBL1;HSP90AA1;UBB;PRDX1;UBC;RPS27A;NONO
RPS6KB1	6	48	0.0576923	0.010589	0.0471033	0.00118826	-0.108253	0.729116	GSK3B;AKT1;FOS;MAPK1;ESR1;CDK1
RPS6KA1	7	75	0.0673077	0.0165453	0.0507624	0.00223034	-0.107888	0.658723	GSK3B;FOS;CREB1;CEBPB;MAPK1;CREBBP;ESR1
RPS6KA3	17	365	0.163462	0.0805206	0.0829409	0.0044557	-0.112891	0.611144	SMARCC1;AR;CREBBP;HNF4A;FOS;RAF1;FOXO3;FOXO1;SMAD2;SMAD3;ESR1;CDK1;GSK3B;GSK3A;CREB1;CEBPB;MAPK1
SGK1	7	76	0.0673077	0.0167659	0.0505418	0.00239163	-0.0667458	0.402863	GSK3B;GSK3A;CREB1;FOXO3;FOXO1;MAPK1;CTNNB1
PIM1	5	27	0.0480769	0.00595632	0.0421206	0.000640909	-0.040206	0.29562	FOXO3;RELA;MYC;SKP2;HSP90AA1
MAP3K8	6	54	0.0576923	0.0119126	0.0457797	0.00206653	0.0235563	-0.145622	RUVBL1;HSP90AA1;CREB1;RELA;MAPK1;CDK1
MAPK11	5	27	0.0480769	0.00595632	0.0421206	0.000640909	0.0647417	-0.476021	ATF2;HDAC3;HNF4A;JUN;EWSR1
MAPK9	10	162	0.0961538	0.0357379	0.0604159	0.00484798	0.132344	-0.705287	RB1;ATF2;KAT5;MYC;DNMT1;SMAD2;JUN;SMAD3;FOS;CTNNB1
RAF1	7	84	0.0673077	0.0185308	0.0487769	0.00402843	0.18594	-1.02534	RB1;MYC;HSP90AA1;VAV1;AR;RAF1;MAPK1
TGFBR1	10	166	0.0961538	0.0366203	0.0595335	0.00569851	0.217291	-1.12286	SQSTM1;UBB;SMAD2;SMAD1;SMAD4;SMAD3;RPS27A;PPP1CA;CTNNB1;STUB1
CSNK1D	7	85	0.0673077	0.0187514	0.0485563	0.00428133	0.291367	-1.58897	YWHAQ;AKT1;RBL1;DNMT1;PRKDC;HIF1A;CTNNB1
INSR	3	175	0.0288462	0.0386058	-0.00975963	0.769759	7.74288	-2.02614	RAF1;SMAD2;VAV1
CSNK1E	9	148	0.0865385	0.0326495	0.053889	0.00816805	0.439632	-2.11354	DNMT1;MAX;ESR1;SMARCA2;YWHAQ;HSP90AA1;HDAC2;HDAC1;CTNNB1
PDGFRB	1	62	0.00961538	0.0136775	-0.00406209	0.762793	8.81039	-2.38558	RAF1
ERBB3	1	61	0.00961538	0.0134569	-0.00384149	0.757275	8.80357	-2.44765	VAV1
PAK1	7	92	0.0673077	0.0202956	0.0470121	0.00640362	0.564397	-2.85071	RAF1;FOXO1;PAK1;SMAD2;SMAD1;SMAD4;ESR1
ADRBK1	1	56	0.00961538	0.0123538	-0.00273846	0.727721	9.51998	-3.0258	UBB
AKT2	5	41	0.0480769	0.00904478	0.0390321	0.00340298	0.635158	-3.60967	GSK3B;AKT1;HSP90AA1;ESR1;CTNNB1
EGFR	12	247	0.115385	0.0544893	0.0608953	0.0124282	0.853614	-3.74548	AR;XRCC6;FOS;VAV1;PAK1;USP9X;CTNNB1;UBB;ESR1;HSP90AA1;CEBPB;MAPK1
PLK1	2	92	0.0192308	0.0202956	-0.00106484	0.628599	8.25921	-3.83443	YY1;CTNNB1
RPS6KA4	4	10	0.0384615	0.00220604	0.0362555	0.000201088	0.471415	-4.01258	CREB1;MAPK1;FOS;RELA
IRAK1	5	39	0.0480769	0.00860357	0.0394733	0.00279322	0.684133	-4.02308	SUMO1;UBB;HSP90AA1;JUN;SQSTM1
TGFBR2	5	37	0.0480769	0.00816236	0.0399146	0.00226683	0.677054	-4.12284	DAXX;SMAD4;SMAD3;PPP1CA;CTNNB1
MAP3K7	7	102	0.0673077	0.0225017	0.044806	0.0106848	0.959736	-4.35618	ACTB;RUVBL1;UBB;SMAD3;HSP90AA1;FOS;RELA
MAP3K3	10	193	0.0961538	0.0425767	0.0535772	0.0148939	1.07838	-4.53655	ACTB;BRCA1;RPS27A;PPP1CA;RUVBL1;UBB;UBC;YWHAQ;HSP90AA1;STUB1
PRKCA	19	487	0.182692	0.107434	0.0752579	0.0158761	1.09575	-4.53964	ATF2;AKT1;AR;EWSR1;CREBBP;FOS;MYBBP1A;FOXO1;HSP90AA1;XRCC5;BRCA1;EP300;RAF1;SMAD3;ESR1;GSK3B;GSK3A;HIST1H1A;RBL1
SYK	2	85	0.0192308	0.0187514	0.00047939	0.586101	8.65942	-4.62642	VAV1;UBB
MAPK10	3	121	0.0288462	0.0266931	0.00215301	0.53065	7.32811	-4.64347	MYC;JUN;CEBPB
PRKDC	11	227	0.105769	0.0500772	0.055692	0.0168041	1.22754	-5.0159	AKT1;PRKDC;JUN;XRCC6;XRCC5;BRCA1;RELA;RAF1;POU2F1;SP1;HSP90AA1
ROCK1	1	44	0.00961538	0.0097066	-9.12115e-05	0.641452	11.6846	-5.18821	SMAD2
BMPR1B	6	77	0.0576923	0.0169865	0.0407058	0.0102986	1.16109	-5.31285	SQSTM1;PAK1;RPS27A;SMAD2;SMAD1;STUB1
PRKCI	1	42	0.00961538	0.00926539	0.000349997	0.624648	11.689	-5.50046	SQSTM1
AURKA	5	51	0.0480769	0.0112508	0.0368261	0.00794848	1.14186	-5.52065	GSK3B;BRCA1;AR;PPP1CA;MYBBP1A
PRKD1	5	54	0.0480769	0.0119126	0.0361643	0.00988186	1.24868	-5.76521	YWHAQ;AKT1;CREB1;JUN;CTNNB1
PTK2B	2	70	0.0192308	0.0154423	0.00378846	0.483597	8.06517	-5.85938	VAV1;EWSR1
SGK2	4	10	0.0384615	0.00220604	0.0362555	0.000201088	0.689026	-5.86482	GSK3B;CREB1;FOXO3;FOXO1
CAMK2A	3	105	0.0288462	0.0231635	0.00568269	0.438577	7.32004	-6.03333	SMAD2;CREB1;CEBPB
LYN	4	144	0.0384615	0.031767	0.0066945	0.425802	7.2635	-6.20144	ACTB;RAF1;UBB;CDK1
PRKACB	7	120	0.0673077	0.0264725	0.0408352	0.0231212	1.75045	-6.59396	GTF2I;GTF2F1;RAF1;SMAD2;XRCC6;POU2F1;SMAD3
NTRK3	4	19	0.0384615	0.00419148	0.0342701	0.00152269	1.02131	-6.62549	JUN;FOS;MAPK1;SQSTM1
MAP2K3	4	20	0.0384615	0.00441209	0.0340494	0.00179603	1.06371	-6.72494	SMAD2;SMAD1;SMAD4;SMAD3
JAK1	2	66	0.0192308	0.0145599	0.00467088	0.453771	8.70029	-6.87464	BRCA1;RAF1
PTK2	3	95	0.0288462	0.0209574	0.00788873	0.37784	7.07129	-6.88238	SUMO1;ITGB7;PIAS1
SRC	14	346	0.134615	0.0763291	0.0582862	0.028914	1.95614	-6.93146	SMARCB1;AKT1;AR;EWSR1;PRDX1;VAV1;CTNNB1;GTF2I;RAF1;FOXO1;ESR1;CDK1;ITGB7;HSP90AA1
TBK1	5	59	0.0480769	0.0130157	0.0350613	0.0137844	1.62628	-6.96733	RUVBL1;AKT1;HSP90AA1;RELA;NONO
PRKCG	2	61	0.0192308	0.0134569	0.0057739	0.415179	8.0033	-7.03528	GSK3B;GSK3A
ERBB2	7	125	0.0673077	0.0275756	0.0397321	0.02786	1.97178	-7.06009	UBB;ESR1;CDK1;HSP90AA1;VAV1;CTNNB1;STUB1
JAK2	6	92	0.0576923	0.0202956	0.0373967	0.0219635	1.87567	-7.16199	BRCA1;GTF2I;VAV1;RAF1;PAK1;MAPK1
PRKACA	15	395	0.144231	0.0871388	0.057092	0.038587	2.20251	-7.16881	RB1;CREBBP;FOS;HSP90AA1;CEBPB;RELA;CTNNB1;EP300;POU3F2;RAF1;ESR1;GSK3B;GSK3A;HIST1H1A;CREB1
IKBKE	5	60	0.0480769	0.0132363	0.0348407	0.0146735	1.73839	-7.33897	ACTB;RUVBL1;HSP90AA1;RELA;ESR1
PRKCB	11	283	0.105769	0.0624311	0.0433382	0.0635116	2.66295	-7.3405	RB1;ATF2;AKT1;PRKDC;CTNNB1;GSK3B;GSK3A;SNRNP70;ITGB7;CREB1;CEBPB
CSNK1A1	6	99	0.0576923	0.0218398	0.0358525	0.0296446	2.14547	-7.5488	ACTB;KPNB1;FOXO1;YWHAQ;CREB1;CTNNB1
ITK	1	31	0.00961538	0.00683874	0.00277665	0.517291	11.7109	-7.71921	SMAD4
CDK5	4	103	0.0384615	0.0227223	0.0157393	0.218251	5.32304	-8.10225	MYC;PAK1;PPP1CA;CTNNB1
MAP3K14	5	145	0.0480769	0.0319876	0.0160893	0.2458	5.83818	-8.19236	ACTB;RUVBL1;HSP90AA1;MYBBP1A;STUB1
FYN	7	216	0.0673077	0.0476506	0.0196571	0.232587	5.63036	-8.21182	VAV1;CTNNB1;GTF2I;RAF1;MAX;CDK1;HSP90AA1
ACVR1	5	70	0.0480769	0.0154423	0.0326346	0.0257416	2.31016	-8.45438	SQSTM1;PAK1;RPS27A;SMAD1;CREBBP
PRKG1	5	114	0.0480769	0.0251489	0.022928	0.127688	4.20787	-8.6605	ATF2;GTF2I;RAF1;CREB1;PAK1
IGF1R	6	144	0.0576923	0.031767	0.0259253	0.119261	4.10172	-8.72205	ACTB;GTF2I;UBC;ESR1;CDK1;VAV1
LCK	7	161	0.0673077	0.0355173	0.0317904	0.0818071	3.48593	-8.72665	RAF1;SQSTM1;PRDX1;ESR1;HSP90AA1;VAV1;MAPK1
TRIM24	4	95	0.0384615	0.0209574	0.0175041	0.181164	5.13538	-8.77304	SUMO1;HNF4A;AR;ESR1
CAMK4	4	25	0.0384615	0.00551511	0.0329464	0.00368381	1.56893	-8.792	RELA;EP300;CREBBP;CREB1
HCK	3	77	0.0288462	0.0169865	0.0118596	0.266656	6.67732	-8.82604	ACTB;VAV1;RAF1
ZAP70	2	51	0.0192308	0.0112508	0.00797994	0.334399	8.1368	-8.91322	UBE2L3;VAV1
MTOR	5	86	0.0480769	0.018972	0.0291049	0.0525335	3.0332	-8.93673	YWHAQ;MYC;AKT1;DNMT1;JUN
HIPK3	4	26	0.0384615	0.00573572	0.0327258	0.00417824	1.63348	-8.94797	SUMO1;SNIP1;DAXX;AR
FGFR1	2	50	0.0192308	0.0110302	0.00820055	0.326121	8.14074	-9.12159	KPNB1;CREBBP
CDK6	4	25	0.0384615	0.00551511	0.0329464	0.00368381	1.63723	-9.17474	RB1;CEBPA;AR;CTNNB1
PLK3	4	18	0.0384615	0.00397088	0.0344907	0.00127974	1.39078	-9.26411	ATF2;JUN;HIF1A;MAPK1
NLK	4	14	0.0384615	0.00308846	0.0353731	0.000573608	1.25192	-9.34379	CREBBP;SMAD4;FOXO1;SKP2
BCR	2	48	0.0192308	0.010589	0.00864176	0.309492	7.99827	-9.38056	YWHAQ;VAV1
PRKCE	4	70	0.0384615	0.0154423	0.0230192	0.0834595	3.87757	-9.62953	ACTB;CREB1;RAF1;MAPK1
BTK	4	59	0.0384615	0.0130157	0.0254459	0.0519016	3.36322	-9.94976	GTF2I;VAV1;EWSR1;RELA
PDPK1	4	48	0.0384615	0.010589	0.0278725	0.0283824	2.905	-10.3476	YWHAQ;AKT1;HSP90AA1;PAK1
PRKCQ	2	45	0.0192308	0.0099272	0.00930357	0.284414	8.23933	-10.3595	AKT1;VAV1
TEC	1	25	0.00961538	0.00551511	0.00410027	0.446442	12.9005	-10.4035	VAV1
KDR	2	42	0.0192308	0.00926539	0.00996538	0.259265	7.73193	-10.4374	HSP90AA1;CTNNB1
RIPK2	4	48	0.0384615	0.010589	0.0278725	0.0283824	2.95579	-10.5285	ACTB;HSP90AA1;SMAD4;UBE2I
PKD1	1	27	0.00961538	0.00595632	0.00365906	0.471134	14.0288	-10.5583	CTNNB1
CAMK2G	4	40	0.0384615	0.00882418	0.0296374	0.0162972	2.69383	-11.0899	CEBPB;SMAD4;SMAD3;CREB1
AURKB	2	43	0.0192308	0.00948599	0.00974478	0.267649	8.51251	-11.2202	RB1;MYBBP1A
MAP4K1	1	25	0.00961538	0.00551511	0.00410027	0.446442	14.0633	-11.3413	MAPK1
PRKAA1	4	41	0.0384615	0.00904478	0.0294168	0.017586	2.82499	-11.4148	RB1;HNF4A;EP300;RAF1
RIPK1	3	54	0.0288462	0.0119126	0.0169335	0.135006	5.72015	-11.4542	ACTB;HSP90AA1;SQSTM1
PAK2	3	48	0.0288462	0.010589	0.0182571	0.105509	5.11305	-11.499	MYC;RAF1;JUN
NTRK1	2	39	0.0192308	0.00860357	0.0106272	0.234157	8.22496	-11.9407	UBB;SQSTM1
SRPK1	1	24	0.00961538	0.00529451	0.00432088	0.433671	14.6189	-12.2136	SNRNP70
ABL2	1	23	0.00961538	0.0050739	0.00454148	0.420609	14.1088	-12.2189	CEBPB
TRRAP	4	11	0.0384615	0.00242665	0.0360349	0.000269503	1.49524	-12.2893	MAX;MYC;BRCA1;ESR1
FLT1	1	23	0.00961538	0.0050739	0.00454148	0.420609	14.2063	-12.3034	CTNNB1
MET	2	38	0.0192308	0.00838297	0.0108478	0.225818	8.32202	-12.3834	VAV1;CTNNB1
CSK	3	47	0.0288462	0.0103684	0.0184777	0.10087	5.42	-12.433	RB1;CREBBP;CTNNB1
RET	2	40	0.0192308	0.00882418	0.0104066	0.242514	8.79241	-12.4562	MAPK1;AKT1
ARAF	1	24	0.00961538	0.00529451	0.00432088	0.433671	15.1561	-12.6624	PRPF6
EPHB2	2	38	0.0192308	0.00838297	0.0108478	0.225818	8.53853	-12.7055	GTF2I;FOS
EIF2AK2	3	42	0.0288462	0.00926539	0.0195808	0.0789991	5.18041	-13.1495	HSP90AA1;PPP1CA;CDK1
DAPK3	1	23	0.00961538	0.0050739	0.00454148	0.420609	15.4263	-13.3599	DAXX
MAPKAPK2	3	40	0.0288462	0.00882418	0.020022	0.0709089	5.11639	-13.5398	AKT1;ESR1;CREB1
DAPK1	1	21	0.00961538	0.00463269	0.00498269	0.393582	14.5862	-13.6011	MAPK1
CHEK2	3	41	0.0288462	0.00904478	0.0198014	0.0749049	5.25458	-13.6174	RB1;BRCA1;HIST1H1C
CSNK2B	3	43	0.0288462	0.00948599	0.0193602	0.0831895	5.47975	-13.6261	BRCA1;ESR1;CTNNB1
MAP3K5	3	40	0.0288462	0.00882418	0.020022	0.0709089	5.23557	-13.8552	YWHAQ;DAXX;RAF1
TYK2	2	30	0.0192308	0.00661813	0.0126126	0.16046	7.98544	-14.6111	XRCC5;VAV1
CAMK2B	2	32	0.0192308	0.00705934	0.0121714	0.176489	8.84495	-15.3415	CEBPB;CREB1
NTRK2	2	31	0.0192308	0.00683874	0.012392	0.168441	8.62871	-15.3692	UBB;SQSTM1
CAMK2D	3	35	0.0288462	0.00772116	0.021125	0.0524694	5.22145	-15.3904	CEBPB;SMAD4;CREB1
PDK1	3	31	0.0288462	0.00683874	0.0220074	0.039668	4.93787	-15.9355	PAK1;YWHAQ;AKT1
TNK2	2	27	0.0192308	0.00595632	0.0132744	0.136992	8.29982	-16.4987	AKT1;AR
ALK	2	25	0.0192308	0.00551511	0.0137157	0.121822	8.00806	-16.8585	RELA;HSP90AA1
STK4	1	18	0.00961538	0.00397088	0.0056445	0.350685	16.5858	-17.3797	FOXO3
MAP3K2	1	18	0.00961538	0.00397088	0.0056445	0.350685	16.6436	-17.4403	MAPK1
CDK3	2	30	0.0192308	0.00661813	0.0126126	0.16046	9.61289	-17.5888	RB1;JUN
DYRK1A	3	22	0.0288462	0.0048533	0.0239929	0.0176161	4.49217	-18.1436	SIRT1;FOXO1;CREB1
BRAF	3	21	0.0288462	0.00463269	0.0242135	0.0157544	4.41444	-18.3227	YWHAQ;MAPK1;RAF1
STK11	3	32	0.0288462	0.00705934	0.0217868	0.0426999	5.81912	-18.3509	PAK1;SMAD4;SMARCA4
PRKD2	2	27	0.0192308	0.00595632	0.0132744	0.136992	9.29942	-18.4857	SNRNP70;MTF2
NUAK1	2	31	0.0192308	0.00683874	0.012392	0.168441	10.7163	-19.0876	HSP90AA1;USP9X
CAMK1	2	24	0.0192308	0.00529451	0.0139363	0.114405	8.81091	-19.1021	EP300;CREB1
CLK1	1	17	0.00961538	0.00375028	0.00586511	0.335729	17.5233	-19.1258	PIAS4
MAP2K6	1	17	0.00961538	0.00375028	0.00586511	0.335729	17.7007	-19.3195	RELA
FER	1	16	0.00961538	0.00352967	0.00608571	0.320431	17.2793	-19.6654	CTNNB1
MAPKAPK5	3	20	0.0288462	0.00441209	0.0244341	0.0140096	4.60959	-19.6738	ATF2;JUN;MAPK1
MAPK7	3	20	0.0288462	0.00441209	0.0244341	0.0140096	4.63875	-19.7983	FOS;MYC;RAF1
ILK	2	25	0.0192308	0.00551511	0.0137157	0.121822	9.64979	-20.3147	GSK3A;AKT1
CSNK1G1	3	24	0.0288462	0.00529451	0.0235516	0.0216927	5.32125	-20.3845	FOXO1;YWHAQ;CTNNB1
MARK2	1	17	0.00961538	0.00375028	0.00586511	0.335729	18.7532	-20.4683	GSK3B
PBK	3	18	0.0288462	0.00397088	0.0248753	0.0108671	4.5842	-20.7298	SMAD4;PRDX1;RAF1
UHMK1	3	13	0.0288462	0.00286786	0.0259783	0.00496264	3.91689	-20.7823	SMAD2;SMAD1;SMAD4
BMPR1A	1	17	0.00961538	0.00375028	0.00586511	0.335729	19.0911	-20.8371	SMAD1
TTN	2	26	0.0192308	0.00573572	0.0134951	0.129354	10.2299	-20.9222	FHL2;SQSTM1
MYLK	1	16	0.00961538	0.00352967	0.00608571	0.320431	18.4538	-21.002	PAK1
NEK6	1	15	0.00961538	0.00330907	0.00630632	0.304784	17.6793	-21.0057	SMAD4
PRKAA2	1	17	0.00961538	0.00375028	0.00586511	0.335729	19.3786	-21.1509	HNF4A
FGR	2	22	0.0192308	0.0048533	0.0143775	0.0999525	9.2046	-21.1988	HSP90AA1;YWHAQ
MAPK13	2	21	0.0192308	0.00463269	0.0145981	0.092936	9.02641	-21.4454	ATF2;SMAD4
PRKG2	1	17	0.00961538	0.00375028	0.00586511	0.335729	19.8079	-21.6194	CREB1
MELK	3	14	0.0288462	0.00308846	0.0257577	0.0059288	4.21879	-21.6337	SMAD2;SMAD4;SMAD3
WEE1	3	18	0.0288462	0.00397088	0.0248753	0.0108671	4.87722	-22.0549	SMAD3;CDK1;SKP2
MST1R	2	19	0.0192308	0.00419148	0.0150393	0.0793735	8.78695	-22.2625	RELA;YWHAQ
TRIB3	3	16	0.0288462	0.00352967	0.0253165	0.00817841	4.78272	-22.987	RELA;KAT5;AKT1
DYRK1B	1	15	0.00961538	0.00330907	0.00630632	0.304784	19.6482	-23.3451	MAPK1
EIF2AK4	3	6	0.0288462	0.00132363	0.0275225	0.000834593	3.38023	-23.961	SMAD1;SMAD4;EWSR1
BUB1B	1	14	0.00961538	0.00308846	0.00652692	0.288781	20.0316	-24.881	HDAC1
PRKCH	2	17	0.0192308	0.00375028	0.0154805	0.0665109	9.2396	-25.0429	GSK3B;GSK3A
BUB1	1	14	0.00961538	0.00308846	0.00652692	0.288781	20.5338	-25.5048	HDAC1
CDK8	3	15	0.0288462	0.00330907	0.0255371	0.00699984	5.16454	-25.6258	SMAD1;SMAD3;CCNH
TRIM28	2	21	0.0192308	0.00463269	0.0145981	0.092936	10.9173	-25.9378	CEBPB;ESR1
MKNK1	1	13	0.00961538	0.00286786	0.00674753	0.272413	20.1105	-26.1524	MAPK1
IRAK2	1	15	0.00961538	0.00330907	0.00630632	0.304784	24.1111	-28.6476	SMAD2
ERN 1.00	1	12	0.00961538	0.00264725	0.00696813	0.255672	22.2026	-30.2812	HSP90AA1
CSNK1G2	2	15	0.0192308	0.00330907	0.0159217	0.0544405	10.5945	-30.8367	YWHAQ;CTNNB1
PLK4	1	9	0.00961538	0.00198544	0.00762994	0.203126	19.4165	-30.9485	SMAD4
PAK3	1	12	0.00961538	0.00264725	0.00696813	0.255672	22.8303	-31.1374	RAF1
CDK11B	2	15	0.0192308	0.00330907	0.0159217	0.0544405	10.8366	-31.5416	PAK1;YWHAQ
OXSR1	1	11	0.00961538	0.00242665	0.00718874	0.23855	22.7161	-32.5562	PAK1
NEK2	2	11	0.0192308	0.00242665	0.0168041	0.0330819	9.70432	-33.0798	MAPK1;PPP1CA
CAMKK1	1	11	0.00961538	0.00242665	0.00718874	0.23855	23.1085	-33.1185	AKT1
CDK14	2	12	0.0192308	0.00264725	0.0165835	0.0380401	10.1654	-33.2317	RB1;YWHAQ
ACVR1B	2	14	0.0192308	0.00308846	0.0161423	0.0487333	11.1003	-33.5383	SMAD2;SMAD4
DMPK	2	15	0.0192308	0.00330907	0.0159217	0.0544405	11.5861	-33.7229	SP1;RAF1
STK3	1	10	0.00961538	0.00220604	0.00740934	0.221038	22.3793	-33.7798	RAF1
MAP2K2	2	15	0.0192308	0.00330907	0.0159217	0.0544405	11.8963	-34.626	MAPK1;RAF1
MAP4K5	1	8	0.00961538	0.00176484	0.00785055	0.184808	21.386	-36.109	GSK3B
TLK1	1	10	0.00961538	0.00220604	0.00740934	0.221038	24.0488	-36.2998	HIST1H1A
PTK6	2	12	0.0192308	0.00264725	0.0165835	0.0380401	11.1586	-36.4788	AKT1;CTNNB1
MKNK2	2	9	0.0192308	0.00198544	0.0172453	0.0240151	9.96955	-37.1772	MAPK1;ESR1
MAST2	1	11	0.00961538	0.00242665	0.00718874	0.23855	26.1718	-37.5088	RPS27A
PKN2	1	9	0.00961538	0.00198544	0.00762994	0.203126	23.9641	-38.197	AKT1
MATK	1	9	0.00961538	0.00198544	0.00762994	0.203126	24.9487	-39.7664	EWSR1
CSNK1A1L	2	12	0.0192308	0.00264725	0.0165835	0.0380401	12.2236	-39.9604	YWHAQ;CTNNB1
CSNK1G3	2	11	0.0192308	0.00242665	0.0168041	0.0330819	11.7459	-40.0391	YWHAQ;CTNNB1
PIM2	1	9	0.00961538	0.00198544	0.00762994	0.203126	25.7655	-41.0682	MYC
PIK3CB	1	8	0.00961538	0.00176484	0.00785055	0.184808	25.5368	-43.1173	YWHAQ
EIF2AK1	1	6	0.00961538	0.00132363	0.00829176	0.146909	23.7413	-45.5343	HSP90AA1
GAK	2	11	0.0192308	0.00242665	0.0168041	0.0330819	14.1396	-48.1988	AR;CREBBP
VRK1	2	8	0.0192308	0.00176484	0.0174659	0.0199372	12.4387	-48.6995	ATF2;JUN
NUAK2	2	5	0.0192308	0.00110302	0.0181277	0.00972134	10.6325	-49.265	SMAD2;SMAD4
HIPK1	2	8	0.0192308	0.00176484	0.0174659	0.0199372	12.7193	-49.7981	DAXX;SNIP1
EIF2AK3	1	7	0.00961538	0.00154423	0.00807115	0.166072	27.7426	-49.8072	HSP90AA1
KSR2	2	5	0.0192308	0.00110302	0.0181277	0.00972134	10.8164	-50.1172	MAPK1;RAF1
LATS1	1	7	0.00961538	0.00154423	0.00807115	0.166072	28.6877	-51.5041	CDK1
STK35	1	6	0.00961538	0.00132363	0.00829176	0.146909	27.004	-51.792	SMAD4
MAPK15	1	7	0.00961538	0.00154423	0.00807115	0.166072	29.1122	-52.2662	JUN
MAP2K5	1	9	0.00961538	0.00198544	0.00762994	0.203126	32.7979	-52.2775	SQSTM1
KSR1	2	8	0.0192308	0.00176484	0.0174659	0.0199372	13.4134	-52.5158	MAPK1;RAF1
MERTK	1	7	0.00961538	0.00154423	0.00807115	0.166072	30.174	-54.1725	VAV1
MST4	1	7	0.00961538	0.00154423	0.00807115	0.166072	31.5198	-56.5887	RAF1
CAMKK2	1	6	0.00961538	0.00132363	0.00829176	0.146909	30.1321	-57.7916	AKT1
PRKD3	2	7	0.0192308	0.00154423	0.0176865	0.0161843	14.1619	-58.3995	GSK3A;KPNB1
FRK	2	5	0.0192308	0.00110302	0.0181277	0.00972134	13.5597	-62.8281	RB1;FOS
BRD2	2	7	0.0192308	0.00154423	0.0176865	0.0161843	15.9751	-65.8768	KDM5A;RB1
PKMYT1	1	6	0.00961538	0.00132363	0.00829176	0.146909	35.1564	-67.4278	CDK1
CDK20	1	5	0.00961538	0.00110302	0.00851236	0.127311	33.5218	-69.0926	CCNH
CAMK1D	1	4	0.00961538	0.000882418	0.00873297	0.107267	33.3325	-74.4127	EP300
TSSK4	1	3	0.00961538	0.000661813	0.00895357	0.086767	30.6112	-74.83	CREB1
PNCK	1	2	0.00961538	0.000441209	0.00917418	0.065801	28.0326	-76.2801	HSP90AA1
PAK6	2	3	0.0192308	0.000661813	0.018569	0.00476724	15.0435	-80.4225	AR;ESR1
DYRK3	2	4	0.0192308	0.000882418	0.0183484	0.00704649	16.5119	-81.8202	CREB1;SIRT1
CDK19	1	4	0.00961538	0.000882418	0.00873297	0.107267	37.9303	-84.6769	PAK1
MOK	2	3	0.0192308	0.000661813	0.018569	0.00476724	17.1791	-91.8393	JUN;MYC
TSSK3	1	2	0.00961538	0.000441209	0.00917418	0.065801	34.7374	-94.5247	SMAD4
NEK3	1	5	0.00961538	0.00110302	0.00851236	0.127311	46.5016	-95.8454	VAV1
CAMK1G	1	3	0.00961538	0.000661813	0.00895357	0.086767	44.6651	-109.185	EP300
TRIM33	1	2	0.00961538	0.000441209	0.00917418	0.065801	43.4599	-118.26	SMAD4
SNRK	1	3	0.00961538	0.000661813	0.00895357	0.086767	52.155	-127.494	JUN
LYK5	1	2	0.00961538	0.000441209	0.00917418	0.065801	52.3728	-142.513	SMAD4
RNASEL	1	3	0.00961538	0.000661813	0.00895357	0.086767	58.4665	-142.923	AR
ICK	1	3	0.00961538	0.000661813	0.00895357	0.086767	62.5189	-152.829	SMAD1
PIKFYVE	1	2	0.00961538	0.000441209	0.00917418	0.065801	78.0315	-212.333	AKT1
TAF1L	1	1	0.00961538	0.000220604	0.00939478	0.0443583	68.6527	-213.884	TBP
MAST4	1	1	0.00961538	0.000220604	0.00939478	0.0443583	79.1763	-246.67	SMAD1
